# Genomic insights into hybrid zone formation: the role of climate, landscape, and demography in the emergence of a novel hybrid lineage between *Populus trichocarpa* and *P. balsamifera*

**DOI:** 10.1101/2023.07.17.549358

**Authors:** Constance E. Bolte, Tommy Phannareth, Michelle Zavala-Paez, Brianna N. Sutara, Muhammed F. Can, Matthew C. Fitzpatrick, Jason A. Holliday, Stephen R. Keller, Jill A. Hamilton

## Abstract

Population demographic changes, alongside landscape, geographic, and climate heterogeneity, can influence the timing, stability, and extent of introgression where species hybridize. Thus, quantifying interactions across diverged lineages, and the relative contributions of interspecific genetic exchange and selection to divergence at the genome-wide level is needed to better understand the drivers of hybrid zone formation and maintenance. We used seven latitudinally arrayed transects to quantify the contributions of climate, geography, and landscape features to broad patterns of genetic structure across the hybrid zone of *Populus trichocarpa* and *P. balsamifera* and evaluated the demographic context of hybridization over time. We found genetic structure differed among the seven transects. While ancestry was structured by climate, landscape features influenced gene flow dynamics. Demographic models indicated a secondary contact event may have influenced contemporary hybrid zone formation with the origin of a putative hybrid lineage that inhabits regions with higher aridity than either of the ancestral groups. Phylogenetic relationships based on chloroplast genomes support the origin of this hybrid lineage inferred from demographic models based on nuclear data. Our results point towards the importance of climate and landscape patterns in structuring the contact zones between *P. trichocarpa* and *P. balsamifera* and emphasize the value whole genome sequencing can have to advancing our understanding of how neutral processes influence divergence across space and time.
