## Supplementary.S3 for "Genomic insights into hybrid zone formation: the role of climate, landscape, and demography in the emergence of a novel hybrid lineage between *Populus trichocarpa* and *P. balsamifera*"

### Sheet: 3D-model_runs
Ldpruned 3D models				<-- are model runs with lowest AIC
Topology	Run	3D_Models	likelihood	inverse likelihood	Params	AIC
1	1	SI_og_topo	-34466.6	2.90136e-05	6	68945.2
1	2	SI_og_topo	-35143.2	2.8455e-05	6	70298.5
1	3	SI_og_topo	-34519.3	2.89693e-05	6	69050.7
1	4	SI_og_topo	-34475.7	2.90059e-05	6	68963.4
1	5	SI_og_topo	-34931.7	2.86273e-05	6	69875.3
1	6	SI_og_topo	-34687.8	2.88285e-05	6	69387.7
1	7	SI_og_topo	-146499	6.82599e-06	6	293010
1	8	SI_og_topo	-102403	9.76533e-06	6	204818
1	9	SI_og_topo	-38341.2	2.60816e-05	6	76694.5
1	10	SI_og_topo	-34395.9	2.90732e-05	6	68803.8
2	1	SI_diff_topo	-38156.4	2.62079e-05	6	76324.8
2	2	SI_diff_topo	-38074.7	2.62641e-05	6	76161.5
2	3	SI_diff_topo	-38032.6	2.62932e-05	6	76077.2
2	4	SI_diff_topo	-38393.5	2.60461e-05	6	76799
2	5	SI_diff_topo	-219290	4.56018e-06	6	438591
2	6	SI_diff_topo	-37921.5	2.63703e-05	6	75855
2	7	SI_diff_topo	-37962.9	2.63415e-05	6	75937.9
2	8	SI_diff_topo	-37970	2.63366e-05	6	75952
2	9	SI_diff_topo	-37880.1	2.63991e-05	6	75772.2
2	10	SI_diff_topo	-37911.3	2.63774e-05	6	75834.6
3	1	ADMIX_origin	-31995.1	3.12548e-05	6	64002.2
3	2	ADMIX_origin	-33951.6	2.94537e-05	6	67915.3							T1_GF_T2_noGF_T3_asymGF. RUN1
3	3	ADMIX_origin	-33130	3.01841e-05	6	66272							Best-fit parameters: [2.60129866 7.12370083 3.83476941 2.9930843 0.22958452 1.81570141
3	4	ADMIX_origin	-32433.6	3.08322e-05	6	64879.1							5.3387714 1.02041246 0.36376898 0.25480264 0.87861879 1.42509928
3	5	ADMIX_origin	-33852.5	2.95399e-05	6	67717							1.28423296 0.34808687]
3	6	ADMIX_origin	-36662.1	2.72761e-05	6	73336.3							Maximum log composite likelihood: -17385.374172749533
3	7	ADMIX_origin	-38554.2	2.59375e-05	6	77120.5							Optimal value of theta: 4937.741732160963
3	8	ADMIX_origin	-37001	2.70263e-05	6	74014
3	9	ADMIX_origin	-34570.8	2.89262e-05	6	69153.5
3	10	ADMIX_origin	-34364.9	2.90995e-05	6	68741.8							parameter	description	dadi_scaled	N_ref	unscaled_years	Notes
3a	1	ADMIX_T2_asymGF	-24523.2	4.07778e-05	12	49070.3							nu1	coastal (pop 1) size	2.6013	14031.8	36500.9
3a	2	ADMIX_T2_asymGF	-19686.9	5.07953e-05	12	39397.7							nu2	balsam (pop 2) size	7.1237	14031.8	99958.4
3a	3	ADMIX_T2_asymGF	-17455.5	5.72885e-05	12	34935							nu3	interior (pop 3) size	3.83477	14031.8	53808.7
3a	4	ADMIX_T2_asymGF	-32075.6	3.11763e-05	12	64175.3							T1	time interval for coastal - balsam split with gene flow	2.99308	14031.8	1.25995e+06	with gf
3a	5	ADMIX_T2_asymGF	-17670.3	5.6592e-05	12	35364.7							T2	time with NO gene flow between coastal and balsam	0.229585	14031.8	96644.6	no gf
3a	6	ADMIX_T2_asymGF	-17678.1	5.65672e-05	12	35380.2							T3	time in past when interior was formed and asym GF ever since	1.8157	14031.8	764327	admix origin and asym GF
3a	7	ADMIX_T2_asymGF	-24761	4.0386e-05	12	49546.1							mA	GF in ancestry pops	5.33877	14031.8	0.000190238
3a	8	ADMIX_T2_asymGF	-24761	4.0386e-05	12	49546.1							mCB	balsam into coastal	1.02041	14031.8	3.63607e-05
3a	9	ADMIX_T2_asymGF	-25280.5	3.95561e-05	12	50585.1							mBC	coastal into balsam	0.363769	14031.8	1.29623e-05
3a	10	ADMIX_T2_asymGF	-22530.2	4.43849e-05	12	45084.3							mBI	interior into balsam	0.254803	14031.8	9.07947e-06
3b	1	ADMIX_T1_T2_asymGF	-21683.8	4.61174e-05	12	43391.5							mIB	balsam into interior	0.878619	14031.8	3.13081e-05
3b	2	ADMIX_T1_T2_asymGF	-24645.4	4.05754e-05	12	49314.9							mCI	interior into coastal	1.4251	14031.8	5.0781e-05
3b	3	ADMIX_T1_T2_asymGF	-34077.7	2.93447e-05	12	68179.4							mIC	coastal into interior	1.28423	14031.8	4.57615e-05
3b	4	ADMIX_T1_T2_asymGF	-31153.4	3.20992e-05	12	62330.8							f	Pr of pop1 in pop3	0.348087
3b	5	ADMIX_T1_T2_asymGF	-33819.9	2.95684e-05	12	67663.8							theta	4937.74
3b	6	ADMIX_T1_T2_asymGF	-31599.8	3.16457e-05	12	63223.7							mutation_rate_yr	1.33e-10
3b	7	ADMIX_T1_T2_asymGF	-35480.2	3.16457e-05	12	63223.7							generation time	15
3b	8	ADMIX_T1_T2_asymGF	-35447.5	2.81848e-05	12	70984.3							genome length	4.42081e+07
3b	9	ADMIX_T1_T2_asymGF	-22402.5	2.82107e-05	12	70919							mutation_rate_gen	1.99e-09
3b	10	ADMIX_T1_T2_asymGF	-41844.4	2.38981e-05	12	83712.8
3c	1	ADMIX_T1_GF_T2_noGF_T3_asymGF	-17385.4	5.75196e-05	14	34798.7
3c	2	ADMIX_T1_GF_T2_noGF_T3_asymGF	-33124.3	3.01893e-05	14	66276.6						FIM uncertainty
3c	3	ADMIX_T1_GF_T2_noGF_T3_asymGF	-27516.8	3.63415e-05	14	55061.6						dadi	dadi		CI	dadi	lower_CI	upper_CI	Notes
3c	4	ADMIX_T1_GF_T2_noGF_T3_asymGF	-26740.5	3.73965e-05	14	53509						parameter	scaled	unscaled_gen	unscaled_ #	unscaled_years	unscaled_ #	unscaled_ #
3c	5	ADMIX_T1_GF_T2_noGF_T3_asymGF	-22296.2	4.48508e-05	14	44620.3						nuC	0.0236178	331.4	649.544	36500.9	35851.4	37150.5
3c	6	ADMIX_T1_GF_T2_noGF_T3_asymGF	-27023.6	3.70047e-05	14	54075.2						nuB	0.139392	1955.93	3833.62	99958.4	96124.8	103792
3c	7	ADMIX_T1_GF_T2_noGF_T3_asymGF	-18756.3	5.33154e-05	14	37540.6						nuI	0.0982788	1379.03	2702.9	53808.7	51105.8	56511.6
3c	8	ADMIX_T1_GF_T2_noGF_T3_asymGF	-18523.8	5.39846e-05	14	37075.6						T1	0.0900874	2528.18	4955.23	1.25995e+06	1.255e+06	1.26491e+06
3c	9	ADMIX_T1_GF_T2_noGF_T3_asymGF	-24965.2	4.00558e-05	14	49958.3						T2	0.0613222	1720.92	3373.01	96644.6	93271.6	100018
3c	10	ADMIX_T1_GF_T2_noGF_T3_asymGF	-23332.7	4.28584e-05	14	46693.3						T3	0.0127998	359.21	704.051	764327	763623	765031
3d	1	ADMIX_T4_SC_asymGF	-26916.9	3.71514e-05	14	53861.8						mA	0.459724	1.63815e-05	3.21077e-05	0.000190238	0.00015813	0.000222346	MOST gene flow in ancient pops (reproductive isolation more developed now)
3d	2	ADMIX_T4_SC_asymGF	-18393.5	5.43669e-05	14	36815.1						mCB	0.0108233	3.85669e-07	7.55911e-07	3.63607e-05	3.56048e-05	3.71166e-05	more balsam into coastal does not support 2D
3d	3	ADMIX_T4_SC_asymGF	-17739.9	5.637e-05	14	35507.9						mBC	0.0213343	7.60211e-07	1.49001e-06	1.29623e-05	1.14723e-05	1.44523e-05
3d	4	ADMIX_T4_SC_asymGF	-19872	5.03221e-05	14	39772						mBI	0.0229456	8.1763e-07	1.60255e-06	9.07947e-06	7.47691e-06	1.0682e-05	lowest migration ~ geographically disjunct
3d	5	ADMIX_T4_SC_asymGF	-17699	5.65002e-05	14	35426.1						mIB	0.0346272	1.23388e-06	2.41841e-06	3.13081e-05	2.88897e-05	3.37265e-05
3d	6	ADMIX_T4_SC_asymGF	-24196.9	4.13277e-05	14	48421.7						mCI	0.00947842	3.37748e-07	6.61985e-07	5.0781e-05	5.01191e-05	5.1443e-05	nearly bidirectional, but more into coastal aligns with 2D model
3d	7	ADMIX_T4_SC_asymGF	-24296.3	4.11586e-05	14	48620.6						mIC	0.0429317	1.5298e-06	2.99841e-06	4.57615e-05	4.27631e-05	4.87599e-05	coastal and interior are more connected through gene flow than the other clusters
3d	8	ADMIX_T4_SC_asymGF	-46152.9	2.16671e-05	14	92333.9						f	0.00101674		0.00199282	0.34808	0.346087	0.350073
3d	9	ADMIX_T4_SC_asymGF	-19824.8	5.04419e-05	14	39677.5						theta	68.5266	194.735	381.681	14031.8	13650.1	14413.5
3d	10	ADMIX_T4_SC_asymGF	-23168.4	4.31622e-05	14	46364.8
																Divergence of coastal - balsam
															T1	1.25995e+06
															T2	96644.6	96644.6
															T3	764327	764327
															SUM	2.12092e+06	860972

### Sheet: AIC_table
Model	k	AIC	delta.AIC	raw.weight	AIC.weight
Topo_1_SI (interior trichocarpa split from coastal trichocarpa)	6	68945.2	4942.96	0	0
Topo_2_SI (interior trichocarpa split from balsamifera)	6	75772.2	11770	0	0
Topo_3_SI (interior trichocarpa of admixed origin)	6	64002.2	0	1	1
Topo_3_SC_T2_asymGF	12	34935	136.256	0	0
Topo_3_T1_T2_asymGF	12	43391.5	8592.8	0	0
Topo_3_T1_GF_T2_noGF_T3_asymGF	14	34798.7	0	1	1
Topo_3_SC_T4_asymGF	14	35426.1	627.34	0	0
